# KIF2A maintains cytokinesis in mouse embryonic stem cells by stabilising intercellular bridge microtubules

**DOI:** 10.1101/2024.07.11.603034

**Authors:** Lieke Stockmann, Hélène Kabbech, Gert-Jan Kremers, Brent van Herk, Bas Dille, Mirjam van den Hout, Wilfred F.J. van IJcken, Dick Dekkers, Jeroen A.A. Demmers, Ihor Smal, Danny Huylebroeck, Sreya Basu, Niels Galjart

## Abstract

Cytokinesis, the final stage of cell division, serves to physically separate daughter cells while ensuring correct segregation of cellular components. In cultured naïve mouse embryonic stem cells cytokinesis lasts unusually long but the underlying mechanisms are not well understood. Here, using cellular and *in vitro* approaches, we describe a novel function for the kinesin-13 member KIF2A in this process. In genome-engineered mouse embryonic stem cells we find that KIF2A mainly localises to spindle poles during metaphase and regulates spindle length in a manner consistent with its known role as microtubule minus-end depolymerase. By contrast, during cytokinesis we observe tight binding of KIF2A on the lattices of intercellular bridge microtubules. At this stage KIF2A maintains microtubule length and number, and controls microtubule acetylation. Based on *in vitro* experiments we propose that the conversion of KIF2A from a depolymerase to a stabiliser is driven both by the inhibition of its ATPase activity, which increases affinity for the lattice, and by a preference of KIF2A for compacted lattices. We propose that during cytokinesis KIF2A maintains the compacted microtubule state, thereby dampening acetylation. As KIF2A depletion causes pluripotency problems and affects mRNA homeostasis our results furthermore indicate that KIF2A-mediated microtubule stabilisation prolongs cytokinesis to maintain pluripotency.
