## Supplementary material for "KIF2A maintains cytokinesis in mouse embryonic stem cells by stabilising intercellular bridge microtubules": Table S1

### Sheet: Sheet1
Protein IDs	Majority protein IDs	Protein names	Gene names	iBAQ Log2 GFP-KIF2A protein prep #1	iBAQ Log2 GFP-KIF2A protein prep #2	Peptides GFP-KIF2A protein prep #1	Peptides GFP-KIF2A protein prep #2
A0A6Q8PG37;O00139-1;O00139-5;O00139;O00139-4;A0A6Q8PGH7;D6R9M0;A0A6Q8PGG1	A0A6Q8PG37;O00139-1;O00139-5;O00139;O00139-4;A0A6Q8PGH7;D6R9M0;A0A6Q8PGG1	Kinesin-like protein KIF2A	KIF2A	31.4227	32.3168	50	56
A0A0G2JIW1;P0DMV9;P0DMV8;P0DMV8-2;V9GZ37	A0A0G2JIW1;P0DMV9;P0DMV8;P0DMV8-2;V9GZ37	Heat shock 70 kDa protein 1B;Heat shock 70 kDa protein 1A	HSPA1B;HSPA1A	25.19	25.9687	22	24
P11142;E9PKE3;P11142-2;E9PN89;E9PNE6;A8K7Q2;E9PLF4;E9PQQ4;E9PQK7;E9PPY6;E9PN25;E9PI65;P54652;E9PS65;E9PM13	P11142;E9PKE3;P11142-2;E9PN89;E9PNE6	Heat shock cognate 71 kDa protein	HSPA8	24.4914	25.1139	23	27
A0A7I2V659;A0A087WVQ9;Q5VTE0;P68104;A0A7I2V3H3;A0A7I2V5N4;A0A2U3TZH3;Q05639;A0A087WV01;A0A2R8Y488;A6PW80;Q5JR01;A0A2R8Y660;A0A6Q8PFK6;A0A2R8YDN5	A0A7I2V659;A0A087WVQ9;Q5VTE0;P68104;A0A7I2V3H3;A0A7I2V5N4;A0A2U3TZH3;Q05639;A0A087WV01;A0A2R8Y488	Putative elongation factor 1-alpha-like 3;Elongation factor 1-alpha 1;Elongation factor 1-alpha 2;Elongation factor 1-alpha	EEF1A1;EEF1A1P5;EEF1A2	24.9701	23.9706	8	7
Q5JP53;P07437;Q5ST81;G3V5W4;G3V2R8;G3V3R4;G3V2N6	Q5JP53;P07437;Q5ST81	Tubulin beta chain	TUBB	24.7573	24.2188	17	15
P17066;P48741	P17066;P48741	Heat shock 70 kDa protein 6;Putative heat shock 70 kDa protein 7	HSPA6;HSPA7	23.9954	24.6972	8	9
P08238;Q58FF7;F8W026	P08238;Q58FF7	Heat shock protein HSP 90-beta;Putative heat shock protein HSP 90-beta-3	HSP90AB1;HSP90AB3P	24.1547	24.2288	27	23
P68371	P68371	Tubulin beta-4B chain	TUBB4B	24.3617	23.6016	17	15
P07900;P07900-2;G3V2J8;Q58FG0;Q14568;Q58FF6;Q58FG1	P07900;P07900-2	Heat shock protein HSP 90-alpha	HSP90AA1	23.9409	24.0524	25	27
F5H5D3;Q9BQE3;Q71U36;Q71U36-2;P0DPH8;P0DPH7;P0DPH7-2;Q6PEY2;F8VVB9;Q9NY65;C9J2C0;Q9NY65-2;A0A7P0T945;F8VQQ4;F8VS66;A0A7P0TA31;F8VRZ4;F8VWV9;F8VX09;V9GZ17;C9JDS9;C9JJQ8;F8VRK0;C9JDL2;C9JEV8;C9JQ00;A6NHL2-2;A6NHL2;C9K0S6;F8W0F6;A0A7P0Z4A1	F5H5D3;Q9BQE3;Q71U36;Q71U36-2;P0DPH8;P0DPH7;P0DPH7-2;Q6PEY2;F8VVB9;Q9NY65;C9J2C0;Q9NY65-2;A0A7P0T945;F8VQQ4	Tubulin alpha-1C chain;Tubulin alpha-1A chain;Tubulin alpha-3E chain;Tubulin alpha-8 chain	TUBA1C;TUBA1A;TUBA3E;TUBA1B;TUBA8	24.1514	23.36	12	12
A2NJV5;A0A0A0MRZ7;A0A075B6S6;A0A075B6S2;A0A075B6P5;A0A087WW87;P06310;P01615;P01614	A2NJV5;A0A0A0MRZ7;A0A075B6S6;A0A075B6S2;A0A075B6P5;A0A087WW87;P06310;P01615;P01614	Ig kappa chain V-II region RPMI 6410;Ig kappa chain V-II region FR;Ig kappa chain V-II region Cum	IGKV A18;IGKV2D-26;IGKV2D-30;IGKV2D-29;IGKV2D-28;IGKV2-40	23.8007	23.7058	1	1
E9PDR0;E7EX59;P05166;P05166-2;E7ETT4;E7EUY3;E7ETT1;C9JQS9;E9PEC3;F8WBI9;E7ENC1;C9JAW3;C9JVW9;H7C5C9;C9JVY9	E9PDR0;E7EX59;P05166;P05166-2;E7ETT4;E7EUY3;E7ETT1;C9JQS9;E9PEC3;F8WBI9	Propionyl-CoA carboxylase beta chain, mitochondrial	PCCB		24.5616	0	20
P05165;P05165-2;A0A1B0GU58;P05165-3;A0A1B0GWI4;A0A1B0GUX9;A0A1B0GWA1;A0A1B0GTR1;H0Y5U0;Q5JTW6;Q5JVH2;A0A2R8Y725	P05165;P05165-2;A0A1B0GU58;P05165-3;A0A1B0GWI4;A0A1B0GUX9;A0A1B0GWA1	Propionyl-CoA carboxylase alpha chain, mitochondrial	PCCA		24.455	0	35
P60709;E7EVS6;A0A2R8Y793;G5E9R0;A0A6Q8PH58;A0A2R8YGF8;C9JUM1;C9JZR7;C9JTX5;A0A6Q8PGD7	P60709;E7EVS6;A0A2R8Y793;G5E9R0;A0A6Q8PH58;A0A2R8YGF8	Actin, cytoplasmic 1;Actin, cytoplasmic 1, N-terminally processed	ACTB	21.7321	24.0191	11	12
P84077;P61204;F5H423;P61204-2;F5H0C7;H0YGG7	P84077;P61204;F5H423;P61204-2	ADP-ribosylation factor 1;ADP-ribosylation factor 3	ARF1;ARF3	24.2307		5	0
Q13148;A0A087WYY0;A0A087X260;G3V162;B1AKP7;A0A087WX29;A0A087WV68;K7EN94;A0A0A0N0M3;A0A087WXQ5;Q13148-4;A0A087WXV3;K7EJM5;A0A087WX67;A0A087WW61;A0A087WZC9;K7EL26;A0A087WYE7;A0A0A0MSV7;K7EJ99;A0A087WZM1;A0A087WTZ4	Q13148;A0A087WYY0;A0A087X260;G3V162;B1AKP7;A0A087WX29;A0A087WV68;K7EN94;A0A0A0N0M3;A0A087WXQ5;Q13148-4;A0A087WXV3;K7EJM5;A0A087WX67;A0A087WW61	TAR DNA-binding protein 43	TARDBP;TDP43	24.1423		6	0
P84090;G3V279	P84090;G3V279	Enhancer of rudimentary homolog	ERH	21.3805	23.6801	1	3
P62829;C9JD32;B9ZVP7;J3KT29;J3KTJ3	P62829;C9JD32;B9ZVP7;J3KT29	60S ribosomal protein L23	RPL23	23.6978	20.0117	4	3
J3KTA4;P17844-2;P17844;A0A7I2V507;A0A7I2V2S0;A0A0G2JLI4;A0A7I2V5F5;J3KRZ1;J3QRQ7;J3QSF1;J3QR02;J3KTQ4;X6RLV5;A0A0U1RQJ0	J3KTA4;P17844-2;P17844;A0A7I2V507;A0A7I2V2S0;A0A0G2JLI4;A0A7I2V5F5	Probable ATP-dependent RNA helicase DDX5	DDX5	23.7486	19.0549	23	11
P06733;A0A2R8Y6G6;P06733-2;K7EM90;A0A2R8YEM5;A0A2R8Y879;K7ERS8;A0A2R8YEG5;A0A2R8Y798;A0A2R8Y6I8;P13929-3;P09104-2;F5H1C3;P13929-2;E5RI09;E5RG95;K7EKN2;P09104;K7EPM1;E5RGZ4;F5H0C8;P13929	P06733;A0A2R8Y6G6;P06733-2;K7EM90	Alpha-enolase;Enolase	ENO1	19.5238	23.697	3	13
P62258;P62258-2;B4DJF2;I3L3T1;K7EM20;K7EIT4;I3L0W5	P62258;P62258-2;B4DJF2;I3L3T1;K7EM20	14-3-3 protein epsilon	YWHAE	22.3077	23.1138	10	12
Q9Y6B6;D6RD69;Q9H029;D6R9R5	Q9Y6B6;D6RD69;Q9H029	GTP-binding protein SAR1b	SAR1B;DKFZp434B2017	23.5792		6	0
K7EMV3;K7EP01;A0A590UJJ6;B4DEB1;K7EK07;Q5TEC6;K7ES00;Q6NXT2;Q71DI3;Q16695;P84243;P68431	K7EMV3;K7EP01;A0A590UJJ6;B4DEB1;K7EK07;Q5TEC6;K7ES00;Q6NXT2;Q71DI3;Q16695;P84243;P68431	Histone H3;Histone H3.3C;Histone H3.2;Histone H3.1t;Histone H3.3;Histone H3.1	H3F3B;H3F3A;HIST2H3PS2;H3F3C;HIST2H3A;HIST3H3;HIST1H3A	21.8804	22.7919	1	1
A0A7I2V5S2;A0A7I2YQC0;P06748-3;P06748-2;P06748;E5RGW4;A0A7I2V3G5;A0A7I2V579;A0A7I2V4G8;A0A7I2V433;A0A7I2V2X9;A0A7I2V3U2;A0A7I2V5J8;E5RI98	A0A7I2V5S2;A0A7I2YQC0;P06748-3;P06748-2;P06748;E5RGW4;A0A7I2V3G5;A0A7I2V579;A0A7I2V4G8;A0A7I2V433;A0A7I2V2X9;A0A7I2V3U2;A0A7I2V5J8;E5RI98	Nucleophosmin	NPM1	22.5357	21.8476	2	2
A0A087X0X3;P52272-2;P52272;M0R019;M0R2T0;M0QZM1;M0QYQ7;M0R0N3;M0R2I7;M0R0Y6;M0QY96;M0QYL3	A0A087X0X3;P52272-2;P52272;M0R019	Heterogeneous nuclear ribonucleoprotein M	HNRNPM	22.9161	20.7549	26	16
F8VZJ2;F8W0W4;A0A7I2V2K5;H0YHX9;A0A7I2V473;Q13765;E9PAV3-2;E9PAV3;F8VNW4;F8VZ58;Q9BZK3	F8VZJ2;F8W0W4;A0A7I2V2K5;H0YHX9;A0A7I2V473;Q13765;E9PAV3-2;E9PAV3;F8VNW4	Nascent polypeptide-associated complex subunit alpha;Nascent polypeptide-associated complex subunit alpha, muscle-specific form	NACA	22.9772	20.4317	3	2
P63104;E7EX29;B0AZS6;B7Z2E6;H0YB80;P63104-2;E9PD24;E7EVZ2;E7ESK7;E5RGE1;E5RIR4	P63104;E7EX29;B0AZS6;B7Z2E6;H0YB80;P63104-2	14-3-3 protein zeta/delta	YWHAZ	21.3174	22.7186	4	6
A0A5F9ZHM4;P07195;A0A3B3IS95;F5H793;C9J7H8;A8MW50	A0A5F9ZHM4;P07195;A0A3B3IS95;F5H793;C9J7H8;A8MW50	L-lactate dehydrogenase B chain;L-lactate dehydrogenase	LDHB	19.209	23.0657	4	10
P42677;H0YMV8;Q71UM5;C9J1C5;C9JLI6	P42677;H0YMV8;Q71UM5	40S ribosomal protein S27;40S ribosomal protein S27-like	RPS27;RPS27L	23.0953		4	0
Q15365;F8VTZ0	Q15365	Poly(rC)-binding protein 1	PCBP1	22.7022	20.5828	7	6
P04406;P04406-2;E7EUT5	P04406;P04406-2;E7EUT5	Glyceraldehyde-3-phosphate dehydrogenase	GAPDH	19.5543	22.771	1	9
A0A1X7SBZ2;A0A5H1ZRQ2;Q92841-1;Q92841-3;Q92841-2;Q92841	A0A1X7SBZ2;A0A5H1ZRQ2;Q92841-1;Q92841-3;Q92841-2;Q92841	Probable ATP-dependent RNA helicase DDX17	DDX17	22.7603	19.1543	15	11
P60866;P60866-2;E5RIP1;E5RJX2;A0A7P0S5H5;G3XAN0	P60866;P60866-2;E5RIP1;E5RJX2;A0A7P0S5H5	40S ribosomal protein S20	RPS20	22.6502	19.892	3	1
A0A7I2V599;P10809;A0A7I2V2X6;A0A7I2YQK6;A0A7I2V5M1;A0A7I2V5K3;A0A7I2YQ71;A0A7I2V369;E7ESH4;E7EXB4;P10809-2;C9JL25;C9JL19;C9JCQ4	A0A7I2V599;P10809;A0A7I2V2X6;A0A7I2YQK6;A0A7I2V5M1;A0A7I2V5K3;A0A7I2YQ71;A0A7I2V369	60 kDa heat shock protein, mitochondrial	HSPD1	16.5937	22.7455	2	23
A0A0G2JPI4;Q86WT6-4;Q86WT6-3;Q86WT6-2;Q86WT6	A0A0G2JPI4;Q86WT6-4;Q86WT6-3;Q86WT6-2;Q86WT6	E3 ubiquitin-protein ligase TRIM69	TRIM69	21.3285	22.0533	1	1
Q06830;A0A0A0MSI0;A0A0A0MRQ5	Q06830;A0A0A0MSI0;A0A0A0MRQ5	Peroxiredoxin-1	PRDX1	18.1917	22.6018	1	7
P61978-3;P61978-2;Q5T6W2;P61978;S4R457;S4R359	P61978-3;P61978-2;Q5T6W2;P61978	Heterogeneous nuclear ribonucleoprotein K	HNRNPK	22.4114	19.5722	15	7
A0A1W2PPS1;Q00839-2;Q00839;A0A1W2PP35;Q5RI18;A0A1X7SBS1;A0A1W2PQL0;A0A1W2PP34;A0A1W2PPL4;A0A1W2PPH7;A0A1W2PRZ7;A0A1W2PQD4;A0A1W2PQ74;A0A1W2PRI6;A0A1W2PPE9;A0A1W2PP22	A0A1W2PPS1;Q00839-2;Q00839;A0A1W2PP35;Q5RI18;A0A1X7SBS1;A0A1W2PQL0;A0A1W2PP34;A0A1W2PPL4;A0A1W2PPH7;A0A1W2PRZ7;A0A1W2PQD4;A0A1W2PQ74	Heterogeneous nuclear ribonucleoprotein U	HNRNPU	21.5537	21.6105	10	11
P11940;H0YAR2;A0A7I2YQ88;P11940-2;E7EQV3;A0A7I2V649;E7ERJ7;A0A087WTT1;A0A7I2V4N4;A0A7I2YQ90;A0A7I2YQE4;Q9H361;H0YBN4;H0YB86;E5RH24;E5RJB9;E5RGH3;A0A6Q8JFT6;H0YAP2;Q4VXU2;Q4VXU2-2;H0YB75;H0YAS7;E5RHG7;A0A6Q8JFV4;H0YAS6;A0A6I8PLA1;H0YC10;Q96DU9-2;Q96DU9;A0A6I8PS38;A0A7I2V3J9;H0YAW6;E5RGC4;E5RFD8	P11940;H0YAR2;A0A7I2YQ88;P11940-2;E7EQV3;A0A7I2V649;E7ERJ7;A0A087WTT1;A0A7I2V4N4;A0A7I2YQ90;A0A7I2YQE4	Polyadenylate-binding protein 1;Polyadenylate-binding protein	PABPC1	22.2079	20.416	21	12
P11021;A0A7P0TB36;A0A7P0TAI0	P11021;A0A7P0TB36;A0A7P0TAI0	78 kDa glucose-regulated protein	HSPA5	20.0958	22.2698	10	22
P52597;A0A1B0GW42	P52597	Heterogeneous nuclear ribonucleoprotein F;Heterogeneous nuclear ribonucleoprotein F, N-terminally processed	HNRNPF	22.4009	18.2074	7	3
P08670;B0YJC4;B0YJC5;A0A1B0GTT5;A0A1B0GVG8;P17661;H7C5W5;P41219;P41219-2;F8W835;E7EMV2;E7ESP9;Q16352;P07197-2;P07196;P07197	P08670;B0YJC4	Vimentin	VIM	22.2481	19.2283	23	13
P60842;P60842-2;J3KT12;J3QS69;J3KTB5;J3QL43;J3KSZ0;J3QR64;J3QLN6;J3KS25;J3QKZ9;J3KTN0;J3KT04;J3KSN7;E7EMV8;J3KS93;J3QL52;F8WE11;E9PBH4;J3QQP0	P60842;P60842-2;J3KT12;J3QS69;J3KTB5;J3QL43;J3KSZ0;J3QR64	Eukaryotic initiation factor 4A-I	EIF4A1	21.9004	20.6234	13	10
P12277;A0A0S2Z471;H0YJG0;G3V4N7;G3V461;H0YJK0	P12277;A0A0S2Z471;H0YJG0	Creatine kinase B-type	CKB	18.3336	22.3002	1	7
Q8WWM7;Q8WWM7-6;Q8WWM7-8;Q8WWM7-5;Q8WWM7-4;Q8WWM7-9;Q8WWM7-2;Q8WWM7-3;H3BRB0;A0A0C4DGL7	Q8WWM7;Q8WWM7-6;Q8WWM7-8;Q8WWM7-5;Q8WWM7-4;Q8WWM7-9;Q8WWM7-2;Q8WWM7-3	Ataxin-2-like protein	ATXN2L	21.5755	21.1631	25	20
A0A7I2V428;C9JLB1;A0A7I2V3F3;H7BY16;P19338;A0A7I2V5M5;A0A7I2V699;A0A7I2V2U7;A0A7I2V349;A0A7I2V506;A0A7I2V2S8	A0A7I2V428;C9JLB1;A0A7I2V3F3;H7BY16;P19338;A0A7I2V5M5;A0A7I2V699;A0A7I2V2U7;A0A7I2V349;A0A7I2V506	Nucleolin	NCL	20.7983	21.7836	8	9
Q5SW79;E5RFU8;E5RIH6;E5RJT5	Q5SW79	Centrosomal protein of 170 kDa	CEP170	19.5974	22.0555	32	40
P31943;G8JLB6;E9PCY7;D6RIU0;H0YB39;D6RBM0;D6RIT2;D6RAM1;E7EQJ0;H0YBD7;H0YBG7;D6RIH9;D6RJ04;D6RDU3;E7EN40;D6RFM3;D6R9T0;E5RGV0;D6RDL0;D6R9D3;E5RGH4;D6RF17;E5RJ94;H0YAQ2	P31943;G8JLB6;E9PCY7;D6RIU0;H0YB39;D6RBM0;D6RIT2	Heterogeneous nuclear ribonucleoprotein H;Heterogeneous nuclear ribonucleoprotein H, N-terminally processed	HNRNPH1	21.9889	19.4171	9	7
P13639	P13639	Elongation factor 2	EEF2	20.3525	21.568	15	19
P00338;P00338-3;P00338-4;P00338-5;P00338-2;F5GXH2;F5GYU2;F5GXY2;F5H5J4;F5H6W8;F5H8H6;F5GXC7;F5GWW2;F5GXU1;F5GZQ4	P00338;P00338-3;P00338-4;P00338-5;P00338-2;F5GXH2;F5GYU2;F5GXY2	L-lactate dehydrogenase A chain	LDHA	18.1017	21.977	4	7
P05387;H0YDD8	P05387	60S acidic ribosomal protein P2	RPLP2	21.2747	20.7495	3	4
A0A0A0MRJ6;P22061;P22061-2;F6S8N6;A0A3F2YNX8;F8WDT3;F8WAV5;F8WAX2;H7C4X2;C9J0F2	A0A0A0MRJ6;P22061;P22061-2;F6S8N6;A0A3F2YNX8	Protein-L-isoaspartate O-methyltransferase;Protein-L-isoaspartate(D-aspartate) O-methyltransferase	PCMT1	21.0499	20.8592	8	6
A0A7P0TAE1;H0YIV0;A0A7P0TAT8;P14625;A0A7P0T917;A0A087WT78;A0A7P0T823;A0A7P0TAY2;A0A7P0TBC2;A0A7P0T8R3;A0A7P0T885;A0A7P0Z405;Q58FF3	A0A7P0TAE1;H0YIV0;A0A7P0TAT8;P14625;A0A7P0T917;A0A087WT78;A0A7P0T823;A0A7P0TAY2;A0A7P0TBC2	Endoplasmin	HSP90B1	20.4561	21.1942	6	10
P09874;A0A7I2V3E1;A0A7I2V625;A0A7I2V5E9;A0A7I2V384	P09874;A0A7I2V3E1	Poly [ADP-ribose] polymerase 1	PARP1	21.5158	19.2864	35	15
J3KPS3;P04075;H3BQN4;P04075-2;H3BUH7;H3BR04;H3BMQ8;H3BPS8;H3BU78;H3BR68	J3KPS3;P04075;H3BQN4;P04075-2;H3BUH7;H3BR04;H3BMQ8;H3BPS8	Fructose-bisphosphate aldolase;Fructose-bisphosphate aldolase A	ALDOA	19.0024	21.5609	4	11
P62701;C9JEH7;P22090;Q8TD47	P62701;C9JEH7;P22090	40S ribosomal protein S4, X isoform;40S ribosomal protein S4, Y isoform 1	RPS4X;RPS4Y1	21.6184	17.7	6	1
P22314-2;P22314;Q5JRR6;Q5JRS1;Q5JRS3;Q5JRS2;Q5JRR9;Q5JRS0	P22314-2;P22314	Ubiquitin-like modifier-activating enzyme 1	UBA1	20.8	20.6058	15	11
P11498;A0A494C016;A0A494C101;E9PRE7;A0A494C0T2;P11498-2	P11498;A0A494C016	Pyruvate carboxylase, mitochondrial	PC		21.6736	0	19
C9J9K3;A0A0C4DG17;P08865;F8WD59;A0A8I5KQE6	C9J9K3;A0A0C4DG17;P08865;F8WD59;A0A8I5KQE6	40S ribosomal protein SA	RPSA	20.5028	20.8114	2	3
M0R0C6;Q92945;M0R0I5;M0QYH3;M0QYG1;M0QXW7;M0R3J3	M0R0C6;Q92945;M0R0I5	Far upstream element-binding protein 2	KHSRP	21.4328	18.1722	14	6
P13010;C9JZ81;H7C0H9	P13010	X-ray repair cross-complementing protein 5	XRCC5	21.1423	19.4386	14	7
P50990-2;P50990;P50990-3;H7C4C8;H7C2U0	P50990-2;P50990;P50990-3	T-complex protein 1 subunit theta	CCT8	20.7299	20.2343	17	12
P0CG48;F5GYU3;Q96C32;J3QKN0;F5GXK7;F5H747;F5H388;B4DV12;F5H265;F5H2Z3;F5H6Q2;J3QTR3;J3QS39;P62987;P62979;P0CG47;M0R2S1;M0R1M6;A0A2R8Y422;M0R1V7;F5GZ39;J3QSA3	P0CG48;F5GYU3;Q96C32;J3QKN0;F5GXK7;F5H747;F5H388;B4DV12;F5H265;F5H2Z3;F5H6Q2;J3QTR3;J3QS39;P62987;P62979;P0CG47;M0R2S1;M0R1M6;A0A2R8Y422;M0R1V7	Polyubiquitin-C;Ubiquitin;Ubiquitin-60S ribosomal protein L40;Ubiquitin;60S ribosomal protein L40;Ubiquitin-40S ribosomal protein S27a;Ubiquitin;40S ribosomal protein S27a;Polyubiquitin-B;Ubiquitin	UBC;UBB;RPS27A;UBA52	20.6648	20.0714	3	3
H3BTN5;A0A804F6T5;A0A804F729;P14618-2;P14618;H3BQ34;P14618-3;H3BT25;H3BUW1;H3BTJ2;B4DNK4;H3BU13;H3BN34;H3BQZ3;P30613-2;P30613	H3BTN5;A0A804F6T5;A0A804F729;P14618-2;P14618;H3BQ34;P14618-3;H3BT25;H3BUW1;H3BTJ2;B4DNK4	Pyruvate kinase;Pyruvate kinase PKM	PKM	19.1031	21.0676	6	11
A0A2R8YFR4;A0A0D9SFB3;A0A2R8Y645;A0A2R8Y4A4;O00571;A0A2R8YFS5;A0A2U3TZJ9;A0A0D9SG12;A0A2R8YCW1;A0A2R8YF78;A0A0D9SF53;O00571-2;A0A2R8Y5G6;A0A2R8Y7T2;F6S8Q4;A0A2R8YDT5;A0A2R8YDH3;O15523;O15523-2;A0A0J9YVQ7;A0A087WVZ1;O15523-3;A0A2R8YCU0;A0A2R8Y650;A0A2R8YF89;C9J081;C9J8G5;D6RCM4;A0A087WX09;Q9NQI0;Q9NQI0-4;Q9NQI0-2;Q9NQI0-3	A0A2R8YFR4;A0A0D9SFB3;A0A2R8Y645;A0A2R8Y4A4;O00571;A0A2R8YFS5;A0A2U3TZJ9;A0A0D9SG12;A0A2R8YCW1;A0A2R8YF78;A0A0D9SF53;O00571-2;A0A2R8Y5G6;A0A2R8Y7T2;F6S8Q4;A0A2R8YDT5;A0A2R8YDH3;O15523;O15523-2	ATP-dependent RNA helicase DDX3X;ATP-dependent RNA helicase DDX3Y	DDX3X;DDX3Y	21.1311	18.7953	17	10
P15531;P15531-2;E7ERL0;J3KPD9;Q32Q12;P22392-2;P22392;E5RHP0;C9K028;F6XY72;O60361	P15531;P15531-2;E7ERL0;J3KPD9;Q32Q12;P22392-2;P22392;E5RHP0	Nucleoside diphosphate kinase A;Nucleoside diphosphate kinase;Nucleoside diphosphate kinase B	NME1;NME2;NME1-NME2	19.8105	21.3842	3	6
Q99615;A0A6I8PU73;A0A6I8PUD4;A0A6I8PS32;A0A6I8PIK4;Q99615-2;A0A6I8PRZ0;A0A6I8PR89;A0A6I8PLE7;A0A6I8PU89;K7ER44;K7EK03;A0A6I8PUC2;K7EIH8;K7EPP7;K7ESP1;K7ELJ8;K7EJV7;K7EN19;K7EJL5;K7EJE9;A0A6I8PR93	Q99615;A0A6I8PU73;A0A6I8PUD4;A0A6I8PS32;A0A6I8PIK4;Q99615-2;A0A6I8PRZ0;A0A6I8PR89;A0A6I8PLE7;A0A6I8PU89;K7ER44;K7EK03;A0A6I8PUC2	DnaJ homolog subfamily C member 7	DNAJC7	21.3373		15	0
P28066-2;P28066	P28066-2;P28066	Proteasome subunit alpha type-5	PSMA5	21.0455	18.2869	1	2
B4DUR8;P49368-2;P49368;Q5SZX6;E9PQ35;E9PRC8	B4DUR8;P49368-2;P49368	T-complex protein 1 subunit gamma	CCT3	20.7439	19.3998	12	6
P23246;P23246-2;H0Y9K7	P23246;P23246-2	Splicing factor, proline- and glutamine-rich	SFPQ	20.906	18.1056	10	6
P18124;A8MUD9;C9JZ88;C9JIJ5	P18124;A8MUD9	60S ribosomal protein L7	RPL7	19.9224	20.2025	8	7
B1AHC9;P12956;P12956-2	B1AHC9;P12956;P12956-2	X-ray repair cross-complementing protein 6	XRCC6	20.8139	18.0989	15	11
F8VU65;P05388;F8VPE8;G3V210;F8VW21;F8VWS0;P05388-2;Q8NHW5;F8VQY6;F8VRK7;F8VS58;F8VZS0;F8VWV4	F8VU65;P05388;F8VPE8;G3V210;F8VW21;F8VWS0;P05388-2;Q8NHW5;F8VQY6;F8VRK7	60S acidic ribosomal protein P0;60S acidic ribosomal protein P0-like	RPLP0;RPLP0P6	20.2182	19.7478	3	3
P13797-2;P13797;P13797-3;U3KQI3;H7C4N2;P13796;Q5TBN3	P13797-2;P13797;P13797-3	Plastin-3	PLS3	20.298	19.6206	17	12
E9PNW0;E9PJJ2;E9PS34;E9PNJ7;C9J6D1;Q99733;Q99733-2;A8MXH2;E9PKT8;C9JZI7;E9PKI2;E9PP22;C9J1B1	E9PNW0;E9PJJ2;E9PS34;E9PNJ7;C9J6D1;Q99733;Q99733-2;A8MXH2;E9PKT8;C9JZI7	Nucleosome assembly protein 1-like 4	NAP1L4	20.2412	19.4557	5	2
Q13838-2;Q13838;Q5STU3;A0A0G2JJZ9;A0A140T9X3;O00148;F6WLT2;H0Y400;A0A140T996;A0A140TA18;F6UJC5;F6TRA5;A0A0A0MT12;F6S4E6;A0A140T9X9;O00148-2;A0A140T9K1;A0A140T973;A0A140T9L4;A0A0G2JJL7;F6SXL5;F6S2B7;K7EQN7;F6U6E2;K7EIL8;H0YCC6;K7EL56;F6R6M7;A0A0G2JHN7;O00148-3;K7EPJ3;F6QYI9;K7EN69;K7ENP6	Q13838-2;Q13838;Q5STU3;A0A0G2JJZ9;A0A140T9X3;O00148;F6WLT2;H0Y400	Spliceosome RNA helicase DDX39B;ATP-dependent RNA helicase DDX39A	DDX39B;DDX39A	20.4288	19.057	6	6
Q7Z417	Q7Z417	Nuclear fragile X mental retardation-interacting protein 2	NUFIP2	20.5084	18.8182	8	7
A0A087WXM6;J3QQT2;J3KRX5;A0A0A6YYL6;P18621;P18621-3;A0A087WY81;J3KRB3;A0A087WWH0;J3QS96;J3QLC8;A0A0A0MRF8;P18621-2;J3KSJ0	A0A087WXM6;J3QQT2;J3KRX5;A0A0A6YYL6;P18621;P18621-3;A0A087WY81;J3KRB3;A0A087WWH0;J3QS96;J3QLC8;A0A0A0MRF8;P18621-2	60S ribosomal protein L17	RPL17;RPL17-C18orf32	19.3201	20.3086	3	4
D6RAF8;Q14103-3;Q14103;D6RD83;H0Y8G5;D6RF44;H0YA96;Q14103-4;Q14103-2;D6RBQ9	D6RAF8;Q14103-3;Q14103;D6RD83;H0Y8G5;D6RF44;H0YA96;Q14103-4;Q14103-2	Heterogeneous nuclear ribonucleoprotein D0	HNRNPD	18.1762	20.6308	3	5
Q15637-6;Q15637-2;Q15637-4;Q15637-3;Q15637;F8WEV5;H7C561;H7C0N4	Q15637-6;Q15637-2;Q15637-4;Q15637-3;Q15637	Splicing factor 1	SF1	20.8655	16.1516	11	1
H0YH81;P06576;F8W0P7;F8W079;H0YI37	H0YH81;P06576;F8W0P7;F8W079	ATP synthase subunit beta;ATP synthase subunit beta, mitochondrial	ATP5B	19.2975	20.163	3	7
P50991;P50991-2	P50991;P50991-2	T-complex protein 1 subunit delta	CCT4	19.9758	19.5006	10	10
A0A7I2V4J2;A0A7I2V5Y7;A0A7I2V535;Q15233;A0A7I2V4K9;Q15233-2;A0A7I2V4N2;A0A7I2V464;A0A7P0MRW0;C9IZL7;C9JYS8;H7C367;C9J4X2;A0A7I2YQK8	A0A7I2V4J2;A0A7I2V5Y7;A0A7I2V535;Q15233;A0A7I2V4K9;Q15233-2;A0A7I2V4N2;A0A7I2V464;A0A7P0MRW0;C9IZL7;C9JYS8	Non-POU domain-containing octamer-binding protein	NONO	20.6501	16.3921	8	3
P60174;P60174-3;P60174-4;U3KPZ0;U3KQF3;U3KPS5	P60174;P60174-3;P60174-4;U3KPZ0	Triosephosphate isomerase	TPI1	15.9629	20.591	3	8
Q00688	Q00688	Peptidyl-prolyl cis-trans isomerase FKBP3	FKBP3	20.2226	18.6179	6	4
P23396;P23396-2;F2Z2S8;H0YCJ7;E9PPU1;E9PL09;E9PQ96;E9PJH4;H0YF32;E9PK82;H0YEU2;E9PQX2;E9PSF4	P23396;P23396-2;F2Z2S8;H0YCJ7;E9PPU1;E9PL09;E9PQ96;E9PJH4;H0YF32;E9PK82;H0YEU2	40S ribosomal protein S3	RPS3	20.5693	16.0241	5	1
Q86XP3-2;Q86XP3	Q86XP3-2;Q86XP3	ATP-dependent RNA helicase DDX42	DDX42	19.4009	19.7606	6	1
Q96PK6;Q96PK6-2	Q96PK6	RNA-binding protein 14	RBM14	20.4877	15.6399	8	3
A0A3B3ITZ9;Q9Y2W1	A0A3B3ITZ9;Q9Y2W1	Thyroid hormone receptor-associated protein 3	THRAP3	15.6538	20.4423	4	16
V9GYY3;F5H2F4;P11586;V9GZ78;A0A494C1T2;A0A8C8UXK2	V9GYY3;F5H2F4;P11586;V9GZ78;A0A494C1T2	C-1-tetrahydrofolate synthase, cytoplasmic;Methylenetetrahydrofolate dehydrogenase;Methenyltetrahydrofolate cyclohydrolase;Formyltetrahydrofolate synthetase;C-1-tetrahydrofolate synthase, cytoplasmic, N-terminally processed	MTHFD1	19.5356	18.8979	10	8
Q99613-2;Q99613;B5ME19;H3BPE4	Q99613-2;Q99613;B5ME19	Eukaryotic translation initiation factor 3 subunit C;Eukaryotic translation initiation factor 3 subunit C-like protein	EIF3C;EIF3CL	19.8114	18.2651	8	5
P67809;H0Y449;C9J5V9;Q9Y2T7	P67809;H0Y449	Nuclease-sensitive element-binding protein 1	YBX1	19.3984	18.9426	5	6
P78371-2;P78371;F5GWF6;F8VQ14	P78371-2;P78371;F5GWF6;F8VQ14	T-complex protein 1 subunit beta	CCT2	19.3769	18.7252	8	8
P78347-2;P78347-4;P78347-3;P78347;A0A8I5KVB5;A0A494C1K3;A0A494C0Q7;P78347-5;C9J6M0;A0A087WW90;A0A0D9SF80;A0A494C0I1;A0A494C1N8;Q86UP8-3;Q86UP8;Q6EKJ0	P78347-2;P78347-4;P78347-3;P78347;A0A8I5KVB5;A0A494C1K3	General transcription factor II-I	GTF2I	19.9143	13.3859	20	1
F8W726;Q14157-4;Q14157-1;Q14157-3;Q14157;Q14157-5;Q5VU77;Q5VU79;Q5VU78;Q5VU81;Q5VU80;H0Y5H6;H7C2T8	F8W726;Q14157-4;Q14157-1;Q14157-3;Q14157;Q14157-5;Q5VU77	Ubiquitin-associated protein 2-like	UBAP2L	19.6917	16.1247	8	1
P49756;P49756-2;P49756-3;E9PQU5;H0YE46;E9PSE8;P49756-4	P49756;P49756-2;P49756-3	RNA-binding protein 25	RBM25	19.7238	15.5035	8	1
A0A7P0Z494;P11182;Q5VVL7;A0A7P0T9W1	A0A7P0Z494;P11182;Q5VVL7;A0A7P0T9W1	Lipoamide acyltransferase component of branched-chain alpha-keto acid dehydrogenase complex, mitochondrial	DBT		19.7898	0	7
Q14974;J3KTM9;Q14974-2;J3QR48;J3QKQ5;J3QRG4	Q14974;J3KTM9;Q14974-2	Importin subunit beta-1	KPNB1	19.5245	16.5847	13	6
P43243;A8MXP9;A0A0R4J2E8;D6REM6;D6R991;H0Y8T4;P43243-2;B3KM87;D6RE02;D6RIA2;D6RBI2;D6RAY2;D6RAM9;A0A1B0GX04;D6RBK5;D6R8Z5;D6REK4;D6RCM3;D6RBS2;D6R9F3;D6RB45	P43243;A8MXP9;A0A0R4J2E8;D6REM6;D6R991	Matrin-3	MATR3	19.1387	17.5058	14	3
P31689;P31689-2	P31689;P31689-2	DnaJ homolog subfamily A member 1	DNAJA1	19.1591	17.2005	4	4
Q12931-2;Q12931;I3L0K7;I3L239	Q12931-2;Q12931;I3L0K7	Heat shock protein 75 kDa, mitochondrial	TRAP1		19.4032	0	7
P49327;A0A0U1RQF0;A0A0U1RRG3;A0A1B0GTR5	P49327;A0A0U1RQF0	Fatty acid synthase;[Acyl-carrier-protein] S-acetyltransferase;[Acyl-carrier-protein] S-malonyltransferase;3-oxoacyl-[acyl-carrier-protein] synthase;3-oxoacyl-[acyl-carrier-protein] reductase;3-hydroxyacyl-[acyl-carrier-protein] dehydratase;Enoyl-[acyl-carrier-protein] reductase;Oleoyl-[acyl-carrier-protein] hydrolase	FASN	18.8984	17.6428	23	16
P18669;P15259;Q8N0Y7	P18669;P15259	Phosphoglycerate mutase 1;Phosphoglycerate mutase 2	PGAM1;PGAM2		19.3876	0	6
P46783;Q9NQ39	P46783;Q9NQ39	40S ribosomal protein S10;Putative 40S ribosomal protein S10-like	RPS10;RPS10P5	18.8623	17.5794	2	2
P55060-3;P55060;P55060-4;P55060-2	P55060-3;P55060;P55060-4	Exportin-2	CSE1L	19.1263	16.4892	12	4
G3V480;P61011-2;P61011;G3V4F7;A0A7P0PJI2;A0A7I2V5K0;A0A7I2V584;A0A7I2V5S0	G3V480;P61011-2;P61011;G3V4F7;A0A7P0PJI2;A0A7I2V5K0;A0A7I2V584	Signal recognition particle 54 kDa protein	SRP54	19.3401		7	0
P34932;P34932-2	P34932	Heat shock 70 kDa protein 4	HSPA4	14.7159	19.2576	1	9
P31948;P31948-3;P31948-2;F5H783;F5GXD8	P31948;P31948-3;P31948-2;F5H783;F5GXD8	Stress-induced-phosphoprotein 1	STIP1	18.6827	17.7529	6	8
Q13263-2;Q13263;M0R0K9;M0R2I3;M0R3C0	Q13263-2;Q13263;M0R0K9	Transcription intermediary factor 1-beta	TRIM28	19.2763	18.8257	10	6
A0A0U1RQH7;H0Y4X3;G3XAC6;Q14498-3;Q14498-2;Q14498;A0A0U1RQW2;A0A087X122;Q5QP23	A0A0U1RQH7;H0Y4X3;G3XAC6;Q14498-3;Q14498-2;Q14498;A0A0U1RQW2	RNA-binding protein 39	RBM39	19.1941		3	0
P25705-2;P25705;K7ERX7;K7EK77;P25705-3;K7EQH4;K7EJP1;K7ENJ4;K7ESA0	P25705-2;P25705;K7ERX7;K7EK77;P25705-3;K7EQH4;K7EJP1	ATP synthase subunit alpha, mitochondrial	ATP5A1		19.1613	0	6
Q13085;Q13085-4;Q13085-2;Q13085-3;Q59FY4;O00763;O00763-2;O00763-3;H0YGH5;A0A087WWN5;F8W8T8;S4R3S7;A0A087X0W4;A0A0C4DGT1;A0A087X126;A0A087WYS8;A0A087X2F8;A0A087WVR6	Q13085;Q13085-4;Q13085-2;Q13085-3;Q59FY4	Acetyl-CoA carboxylase 1;Biotin carboxylase	ACACA	16.6695	18.7389	17	22
M0R210;P62249;M0R3H0;M0QX76;M0R1M5;Q6IPX4	M0R210;P62249;M0R3H0	40S ribosomal protein S16	RPS16	19.0427	17.4698	2	1
P55884;P55884-2;C9JQN7;C9JZG1	P55884;P55884-2	Eukaryotic translation initiation factor 3 subunit B	EIF3B	18.3726	17.4741	9	4
O00410-3;O00410;H0Y8C6;O00410-2;E7ETV3;E7EX05;E7EQT5;C9J875;E7EV12;E7EWK4;E7ESZ1;E7ETV8;C9JZD8;C9JQT6;C9JXE0;H0Y3V4;O60518	O00410-3;O00410;H0Y8C6;O00410-2	Importin-5	IPO5	18.5546	17.053	6	6
Q15393;Q15393-3;Q15393-2;I3L4G7;H3BMB0	Q15393;Q15393-3	Splicing factor 3B subunit 3	SF3B3	18.8696	15.1369	13	2
A0A087X2G1;A0A087WZ71;A0A7I2V430;A0A7I2V2M5;A0A7I2V4F0;Q92499;A0A7I2V4J3;A0A7I2YQ77;Q92499-3;Q92499-2;A0A7I2V421;A0A7I2V5X8;A0A7I2YQD0;A0A7I2V4Q0	A0A087X2G1;A0A087WZ71;A0A7I2V430;A0A7I2V2M5;A0A7I2V4F0;Q92499;A0A7I2V4J3;A0A7I2YQ77;Q92499-3;Q92499-2;A0A7I2V421	ATP-dependent RNA helicase DDX1	DDX1	17.9191	17.8251	6	8
Q92598-2;Q92598;Q92598-3;Q92598-4;A0A0A0MSM0;R4GN69;Q5TBM3	Q92598-2;Q92598;Q92598-3;Q92598-4;A0A0A0MSM0	Heat shock protein 105 kDa	HSPH1	16.7252	18.4687	5	10
P18206;P18206-2;P18206-3	P18206;P18206-2	Vinculin	VCL	18.4608	16.2281	16	4
P00558-2;P00558;P07205	P00558-2;P00558	Phosphoglycerate kinase 1	PGK1	16.0143	18.7341	1	7
A0A024R4E5;Q00341;Q00341-2;H0Y394;H7C0A4;C9JIZ1;C9J5E5;C9JES8;H7C2D1;H7BZC3;C9JZI8;C9JK79;C9JHZ8;C9JHS7;C9JT62;C9JHN6;C9JEJ8;C9JBS3;C9JQ82;C9JMQ6;C9J739;C9JHS9	A0A024R4E5;Q00341;Q00341-2;H0Y394	Vigilin	HDLBP	18.5635	14.2875	18	4
Q92973-2;Q92973;A0A7P0TBF0;A0A7P0Z4D3;Q92973-3;A0A7P0T944;A0A7P0T9C0;S4R398;O14787-2;E7EW37;A0A075B780;O14787	Q92973-2;Q92973;A0A7P0TBF0;A0A7P0Z4D3;Q92973-3;A0A7P0T944;A0A7P0T9C0	Transportin-1	TNPO1	18.1697	16.5547	5	4
Q8N163-2;Q8N163;G3V119;H0YB24;H0YC69;E5RGU7;E5RFJ3;H0YC58;E5RHJ4	Q8N163-2;Q8N163;G3V119;H0YB24	Cell cycle and apoptosis regulator protein 2	CCAR2	18.4217	14.568	9	1
Q15029-2;Q15029-3;Q15029;K7EJ74;K7EP67	Q15029-2;Q15029-3;Q15029	116 kDa U5 small nuclear ribonucleoprotein component	EFTUD2	15.3859	18.2416	5	1
P14868;P14868-2;C9J7S3;C9JLC1;C9JQM9;H7C278;H7BZ35	P14868;P14868-2;C9J7S3;C9JLC1	Aspartate--tRNA ligase, cytoplasmic	DARS	17.6239	17.1859	7	6
Q14697;Q14697-2;F5H6X6;E9PKU7;E9PNH1	Q14697;Q14697-2;F5H6X6;E9PKU7	Neutral alpha-glucosidase AB	GANAB	16.7232	18.2896	3	11
P49411;H3BNU3	P49411	Elongation factor Tu, mitochondrial	TUFM		18.2716	0	7
P53396-3;P53396-2;P53396;K7ESG8	P53396-3;P53396-2;P53396	ATP-citrate synthase	ACLY		18.1688	0	7
P78344;D3DQV9;P78344-2;H0Y3P2;H0YCH5;H0YEC5;H0YD77;E9PKF8;H0YE22;H0YE87;H0YEI7;H0YD99;H0YEN8;H0YDC0;H0YCF8	P78344;D3DQV9;P78344-2;H0Y3P2;H0YCH5	Eukaryotic translation initiation factor 4 gamma 2	EIF4G2	18.0699		8	0
P25205;P25205-2;J3KQ69;A0A499FHX9	P25205;P25205-2;J3KQ69;A0A499FHX9	DNA replication licensing factor MCM3	MCM3	18.0477	15.0636	7	1
Q14677-3;Q14677;Q14677-2	Q14677-3;Q14677;Q14677-2	Clathrin interactor 1	CLINT1	18.0161		8	0
Q86VP6;Q86VP6-2;A0A0C4DGH5;H0YH27;Q86VP6-3	Q86VP6;Q86VP6-2;A0A0C4DGH5	Cullin-associated NEDD8-dissociated protein 1	CAND1	17.896	13.7413	9	3
A0A8I5KWT8;P35579;P35579-2;P35749-4;P35749-3;P35749;P35749-2;A0A2R8Y4C3;A0A494C024	A0A8I5KWT8;P35579;P35579-2	Myosin-9	MYH9	17.5411	16.0242	16	9
Q9H0D6-2;Q9H0D6	Q9H0D6-2;Q9H0D6	5-3 exoribonuclease 2	XRN2	17.9456	14.0581	7	1
Q04637-9;Q04637;E7EX73;E7EUU4;E9PGM1;Q04637-8;A0A7I2Y1C3;Q04637-5;Q04637-3;Q04637-4;Q04637-7;Q04637-6;H7C044;C9JF13;C9K073;C9J6B6;C9J2Z7;H7C0V6;A0A6Q8PFB2	Q04637-9;Q04637;E7EX73;E7EUU4;E9PGM1;Q04637-8;A0A7I2Y1C3;Q04637-5;Q04637-3;Q04637-4;Q04637-7;Q04637-6	Eukaryotic translation initiation factor 4 gamma 1	EIF4G1	17.91	14.9138	12	2
P04843;B7Z4L4;F8WF32	P04843;B7Z4L4	Dolichyl-diphosphooligosaccharide--protein glycosyltransferase subunit 1	RPN1	14.7305	17.6596	2	4
Q14152;Q14152-2	Q14152;Q14152-2	Eukaryotic translation initiation factor 3 subunit A	EIF3A	17.3334	15.4951	11	2
Q9Y6Y8;Q9Y6Y8-2	Q9Y6Y8;Q9Y6Y8-2	SEC23-interacting protein	SEC23IP	17.5435		3	0
Q96RQ3;G5E9X5;E9PHF7;F8WDI3;E9PG35	Q96RQ3;G5E9X5;E9PHF7	Methylcrotonoyl-CoA carboxylase subunit alpha, mitochondrial	MCCC1		17.47	0	5
Q9BXP5-5;Q9BXP5-4;Q9BXP5-2;Q9BXP5-3;Q9BXP5;H7C3A1;A0A0A0MSP6	Q9BXP5-5;Q9BXP5-4;Q9BXP5-2;Q9BXP5-3;Q9BXP5;H7C3A1	Serrate RNA effector molecule homolog	SRRT	17.4269		6	0
Q9Y4F5;Q9Y4F5-3;Q9Y4F5-2	Q9Y4F5;Q9Y4F5-3;Q9Y4F5-2	Centrosomal protein of 170 kDa protein B	CEP170B	13.7688	17.0331	4	12
Q9Y490;Q9Y4G6;H0YMT1;A0A1B0GVU7	Q9Y490	Talin-1	TLN1	16.9932	12.2574	17	3
Q92900-2;Q92900	Q92900-2;Q92900	Regulator of nonsense transcripts 1	UPF1	16.7432	15.8606	10	3
Q7KZF4;H7C597	Q7KZF4	Staphylococcal nuclease domain-containing protein 1	SND1	14.8838	16.2478	1	4
J3KTF8;J3QQX2;P52565;J3KRE2;J3KS60;J3KRY1;P52565-2	J3KTF8;J3QQX2;P52565;J3KRE2;J3KS60;J3KRY1;P52565-2	Rho GDP-dissociation inhibitor 1	ARHGDIA	17.7795	16.7152	1	4
F5GY55;A0A7P0Z4B9;Q16531;A0A7P0TB30;A0A7P0T870;A0A7P0Z3Z5;A0A7P0TAK7;A0A7P0T965;F5GZY8;A0A7P0Z4L2;F5GWI0;A0A7P0TAX4;F5H198;F5H2L3;Q16531-2	F5GY55;A0A7P0Z4B9;Q16531;A0A7P0TB30;A0A7P0T870;A0A7P0Z3Z5;A0A7P0TAK7;A0A7P0T965	DNA damage-binding protein 1	DDB1	16.7074	17.7098	8	4
Q96P70	Q96P70	Importin-9	IPO9	16.6825		2	1
Q15691	Q15691	Microtubule-associated protein RP/EB family member 1	MAPRE1	17.3491	16.5776	1	3
P14923;C9JTX4;C9J826;C9JK18;C9JKY1;A0A2R8Y6G0;A0A2R8Y804;A0A2R8Y543;A0A2R8Y5C3;A0A2R8Y750;A0A2R8Y5Z1;B4DGU4;A0A2R8YCH5;A0A2R8Y7Z0;A0A2R8Y5A3;P35222	P14923	Junction plakoglobin	JUP	15.3798	16.4712	2	4
P12270;P12270-2	P12270	Nucleoprotein TPR	TPR	16.4118		15	0
Q6Y7W6;Q6Y7W6-5;Q6Y7W6-4;I1E4Y6;Q6Y7W6-3;A0A7I2V516;A0A7I2V3H0;E7ESB6;A0A7I2V361;A0A7I2V3H7;C9JHW1;F8WCD5;C9JW88;C9JRZ2;C9J0V6;C9JXQ0;C9JPV7;C9JHT0	Q6Y7W6;Q6Y7W6-5;Q6Y7W6-4;I1E4Y6;Q6Y7W6-3;A0A7I2V516;A0A7I2V3H0;E7ESB6;A0A7I2V361;A0A7I2V3H7;C9JHW1	PERQ amino acid-rich with GYF domain-containing protein 2	GIGYF2	16.3247	15.2973	11	2
Q9Y266;A0A0A0MSU9;A0A0A0MSS4	Q9Y266;A0A0A0MSU9	Nuclear migration protein nudC	NUDC	15.7761	17.7916	3	1
J3KR24;A0A804HHW9;A0A804HL54;A0A804HJN6;A0A0A0MSX9;P41252;A0A804HJ36;A0A804HIV9;A0A804HKU1;A0A804HK69	J3KR24;A0A804HHW9;A0A804HL54;A0A804HJN6;A0A0A0MSX9;P41252;A0A804HJ36;A0A804HIV9	Isoleucine--tRNA ligase, cytoplasmic	IARS	15.7077	15.8031	6	2
H0Y3N9;Q9UPP1-5;Q9UPP1-2;Q9UPP1;H0Y589;A0A8I5KT77;Q9UPP1-4;Q9UPP1-3;E7ET14;A0A087WW48;A0A8I5KVK1;O75151	H0Y3N9;Q9UPP1-5;Q9UPP1-2;Q9UPP1;H0Y589;A0A8I5KT77;Q9UPP1-4;Q9UPP1-3	Histone lysine demethylase PHF8	PHF8	15.2466		3	0
H0YHG0;P82979;F8VZQ9	H0YHG0;P82979;F8VZQ9	SAP domain-containing ribonucleoprotein	SARNP		15.2448	1	2
O15294;O15294-4;O15294-2;O15294-3	O15294;O15294-4;O15294-2;O15294-3	UDP-N-acetylglucosamine--peptide N-acetylglucosaminyltransferase 110 kDa subunit	OGT	15.185		2	0
O14980;A0A7I2V461;A0A7I2V3W6;A0A7I2V2H0;A0A7I2V2S3;A0A7I2V3P3;A0A7I2V2Y6;A0A7I2YQV4;A0A7I2V6B9;A0A7I2V488;A0A7I2V3N0;A0A7I2V4A3;A0A7I2YQX3;A0A7I2V3J1;C9JKM9;C9J673;A0A7I2V2C5;A0A7I2YQP1	O14980;A0A7I2V461;A0A7I2V3W6;A0A7I2V2H0;A0A7I2V2S3;A0A7I2V3P3;A0A7I2V2Y6;A0A7I2YQV4;A0A7I2V6B9;A0A7I2V488;A0A7I2V3N0	Exportin-1	XPO1	14.4504	16.7448	6	4
