## Supplementary material for "KIF2A maintains cytokinesis in mouse embryonic stem cells by stabilising intercellular bridge microtubules": Table S3

### Sheet: Sheet1
NAME	SYMBOL	TITLE	RANK IN GENE LIST	RANK METRIC SCORE	RUNNING ES	CORE ENRICHMENT			NAME	SYMBOL	TITLE	RANK IN GENE LIST	RANK METRIC SCORE	RUNNING ES	CORE ENRICHMENT
row_0	Myc	myelocytomatosis oncogene [Source:MGI Symbol;Acc:MGI:97250]	17	1.37776	0.132437	No			row_0	Cep55	centrosomal protein 55 [Source:MGI Symbol;Acc:MGI:1921357]	751	0.435759	-0.0198239	No
row_1	Tubb3	tubulin, beta 3 class III [Source:MGI Symbol;Acc:MGI:107813]	286	0.641167	0.17645	No			row_1	Cep170	centrosomal protein 170 [Source:MGI Symbol;Acc:MGI:1918348]	768	0.432495	0.0182546	No
row_2	Tubd1	tubulin, delta 1 [Source:MGI Symbol;Acc:MGI:1891826]	494	0.522699	0.213109	No			row_2	Myc	myelocytomatosis oncogene [Source:MGI Symbol;Acc:MGI:97250]	909	0.402974	0.0438288	No
row_3	Actb	actin, beta [Source:MGI Symbol;Acc:MGI:87904]	1390	0.288136	0.180418	No			row_3	Gtse1	G two S phase expressed protein 1 [Source:MGI Symbol;Acc:MGI:1352755]	1290	0.338163	0.0445032	No
row_4	Gtse1	G two S phase expressed protein 1 [Source:MGI Symbol;Acc:MGI:1352755]	1477	0.275682	0.201323	No			row_4	Mzt1	mitotic spindle organizing protein 1 [Source:MGI Symbol;Acc:MGI:1924039]	2768	0.176038	-0.0564351	No
row_5	Cep55	centrosomal protein 55 [Source:MGI Symbol;Acc:MGI:1921357]	1987	0.221439	0.188313	No			row_5	Actb	actin, beta [Source:MGI Symbol;Acc:MGI:87904]	3618	0.105783	-0.114038	No
row_6	Tubgcp3	tubulin, gamma complex associated protein 3 [Source:MGI Symbol;Acc:MGI:2183752]	2794	0.154817	0.148725	No			row_6	Cul7	cullin 7 [Source:MGI Symbol;Acc:MGI:1913765]	3798	0.0902059	-0.120005	No
row_7	Tubb4b	tubulin, beta 4B class IVB [Source:MGI Symbol;Acc:MGI:1915472]	3059	0.138948	0.144314	No			row_7	Tubb4b	tubulin, beta 4B class IVB [Source:MGI Symbol;Acc:MGI:1915472]	3899	0.0825975	-0.12041	No
row_8	Cul7	cullin 7 [Source:MGI Symbol;Acc:MGI:1913765]	3266	0.127139	0.142686	No			row_8	Tubgcp5	tubulin, gamma complex associated protein 5 [Source:MGI Symbol;Acc:MGI:2178836]	4023	0.0737096	-0.123443	No
row_9	Tuba1a	tubulin, alpha 1A [Source:MGI Symbol;Acc:MGI:98869]	3452	0.116626	0.141462	No			row_9	Tubgcp3	tubulin, gamma complex associated protein 3 [Source:MGI Symbol;Acc:MGI:2183752]	4188	0.061098	-0.130871	No
row_10	Mzt2	mitotic spindle organizing protein 2 [Source:MGI Symbol;Acc:MGI:1922845]	4873	0.0523446	0.0503447	No			row_10	Capn7	calpain 7 [Source:MGI Symbol;Acc:MGI:1338030]	4233	0.0578869	-0.129089	No
row_11	Tubgcp2	tubulin, gamma complex associated protein 2 [Source:MGI Symbol;Acc:MGI:1921487]	5193	0.0393332	0.0325489	No			row_11	Tubb5	tubulin, beta 5 class I [Source:MGI Symbol;Acc:MGI:107812]	4384	0.0471047	-0.136681	No
row_12	Tuba1b	tubulin, alpha 1B [Source:MGI Symbol;Acc:MGI:107804]	5662	0.021049	0.00288682	No			row_12	Pdcd6ip	programmed cell death 6 interacting protein [Source:MGI Symbol;Acc:MGI:1333753]	4584	0.0336804	-0.149375	No
row_13	Tubgcp4	tubulin, gamma complex associated protein 4 [Source:MGI Symbol;Acc:MGI:1196293]	5937	0.0115813	-0.0145514	No			row_13	Nedd1	neural precursor cell expressed, developmentally down-regulated gene 1 [Source:MGI Symbol;Acc:MGI:97293]	4734	0.0240992	-0.15898	No
row_14	Tubgcp5	tubulin, gamma complex associated protein 5 [Source:MGI Symbol;Acc:MGI:2178836]	6094	0.00628516	-0.0245097	No			row_14	Obsl1	obscurin-like 1 [Source:MGI Symbol;Acc:MGI:2138628]	5050	0.000170302	-0.183907	No
row_15	Ruvbl1	RuvB-like protein 1 [Source:MGI Symbol;Acc:MGI:1928760]	6567	-0.0102881	-0.0554861	No			row_15	Tubgcp6	tubulin, gamma complex associated protein 6 [Source:MGI Symbol;Acc:MGI:2146071]	5409	-0.0233999	-0.210126	No
row_16	Chmp4b	charged multivesicular body protein 4B [Source:MGI Symbol;Acc:MGI:1922858]	6743	-0.0164075	-0.06575	No			row_16	Ist1	increased sodium tolerance 1 homolog (yeast) [Source:MGI Symbol;Acc:MGI:1919205]	5424	-0.0247114	-0.208987	No
row_17	Obsl1	obscurin-like 1 [Source:MGI Symbol;Acc:MGI:2138628]	6833	-0.0202455	-0.069816	No			row_17	Tubgcp4	tubulin, gamma complex associated protein 4 [Source:MGI Symbol;Acc:MGI:1196293]	5766	-0.0469823	-0.231714	No
row_18	Ruvbl2	RuvB-like protein 2 [Source:MGI Symbol;Acc:MGI:1342299]	7025	-0.0277401	-0.0800649	No			row_18	Tube1	tubulin, epsilon 1 [Source:MGI Symbol;Acc:MGI:1919174]	6415	-0.0909168	-0.274753	No
row_19	Tuba8	tubulin, alpha 8 [Source:MGI Symbol;Acc:MGI:1858225]	7213	-0.0346059	-0.0893772	No			row_19	Nme7	NME/NM23 family member 7 [Source:MGI Symbol;Acc:MGI:2449121]	7032	-0.130436	-0.311664	No
row_20	Tubb5	tubulin, beta 5 class I [Source:MGI Symbol;Acc:MGI:107812]	7345	-0.0392239	-0.0944481	No			row_20	Tuba1c	tubulin, alpha 1C [Source:MGI Symbol;Acc:MGI:1095409]	8120	-0.200356	-0.379509	No
row_21	Tuba1c	tubulin, alpha 1C [Source:MGI Symbol;Acc:MGI:1095409]	8476	-0.0815245	-0.163091	No			row_21	Ccdc8	coiled-coil domain containing 8 [Source:MGI Symbol;Acc:MGI:3612184]	8258	-0.208459	-0.371392	No
row_22	Tubgcp6	tubulin, gamma complex associated protein 6 [Source:MGI Symbol;Acc:MGI:2146071]	9036	-0.104197	-0.190856	No			row_22	Ruvbl1	RuvB-like protein 1 [Source:MGI Symbol;Acc:MGI:1928760]	8325	-0.21245	-0.357291	No
row_23	Tubb2b	tubulin, beta 2B class IIB [Source:MGI Symbol;Acc:MGI:1920960]	9532	-0.125514	-0.212218	No			row_23	Tubb3	tubulin, beta 3 class III [Source:MGI Symbol;Acc:MGI:107813]	8597	-0.23279	-0.357572	No
row_24	Nme7	NME/NM23 family member 7 [Source:MGI Symbol;Acc:MGI:2449121]	10172	-0.1548	-0.240495	No			row_24	Tubgcp2	tubulin, gamma complex associated protein 2 [Source:MGI Symbol;Acc:MGI:1921487]	9687	-0.315379	-0.415111	Yes
row_25	Tuba4a	tubulin, alpha 4A [Source:MGI Symbol;Acc:MGI:1095410]	10491	-0.171166	-0.245441	No			row_25	Tuba1a	tubulin, alpha 1A [Source:MGI Symbol;Acc:MGI:98869]	10028	-0.348201	-0.410356	Yes
row_26	Capn7	calpain 7 [Source:MGI Symbol;Acc:MGI:1338030]	10919	-0.194831	-0.255475	Yes			row_26	Tuba4a	tubulin, alpha 4A [Source:MGI Symbol;Acc:MGI:1095410]	10043	-0.349083	-0.379708	Yes
row_27	Cep170	centrosomal protein 170 [Source:MGI Symbol;Acc:MGI:1918348]	11210	-0.214238	-0.254348	Yes			row_27	Tubb2b	tubulin, beta 2B class IIB [Source:MGI Symbol;Acc:MGI:1920960]	10302	-0.372845	-0.366218	Yes
row_28	Tubb2a	tubulin, beta 2A class IIA [Source:MGI Symbol;Acc:MGI:107861]	11310	-0.219461	-0.239775	Yes			row_28	Ruvbl2	RuvB-like protein 2 [Source:MGI Symbol;Acc:MGI:1342299]	10582	-0.397924	-0.35211	Yes
row_29	Ist1	increased sodium tolerance 1 homolog (yeast) [Source:MGI Symbol;Acc:MGI:1919205]	11556	-0.236286	-0.233461	Yes			row_29	Mzt2	mitotic spindle organizing protein 2 [Source:MGI Symbol;Acc:MGI:1922845]	10624	-0.401097	-0.318867	Yes
row_30	Tubg1	tubulin, gamma 1 [Source:MGI Symbol;Acc:MGI:101834]	11765	-0.250589	-0.223254	Yes			row_30	Chmp4b	charged multivesicular body protein 4B [Source:MGI Symbol;Acc:MGI:1922858]	10847	-0.422067	-0.298049	Yes
row_31	Tubb6	tubulin, beta 6 class V [Source:MGI Symbol;Acc:MGI:1915201]	12285	-0.294822	-0.229826	Yes			row_31	Tubg1	tubulin, gamma 1 [Source:MGI Symbol;Acc:MGI:101834]	10980	-0.4365	-0.268791	Yes
row_32	Pdcd6ip	programmed cell death 6 interacting protein [Source:MGI Symbol;Acc:MGI:1333753]	12546	-0.319279	-0.216481	Yes			row_32	Tubb6	tubulin, beta 6 class V [Source:MGI Symbol;Acc:MGI:1915201]	11473	-0.497811	-0.262462	Yes
row_33	Tube1	tubulin, epsilon 1 [Source:MGI Symbol;Acc:MGI:1919174]	12717	-0.344129	-0.194631	Yes			row_33	Tuba3a	tubulin, alpha 3A [Source:MGI Symbol;Acc:MGI:1095406]	11629	-0.521046	-0.227334	Yes
row_34	Tuba3a	tubulin, alpha 3A [Source:MGI Symbol;Acc:MGI:1095406]	13044	-0.384386	-0.179444	Yes			row_34	Tuba1b	tubulin, alpha 1B [Source:MGI Symbol;Acc:MGI:107804]	11659	-0.525887	-0.181788	Yes
row_35	Nedd1	neural precursor cell expressed, developmentally down-regulated gene 1 [Source:MGI Symbol;Acc:MGI:97293]	13315	-0.422528	-0.156766	Yes			row_35	Tubb2a	tubulin, beta 2A class IIA [Source:MGI Symbol;Acc:MGI:107861]	11920	-0.570158	-0.150507	Yes
row_36	Mzt1	mitotic spindle organizing protein 1 [Source:MGI Symbol;Acc:MGI:1924039]	13425	-0.44136	-0.121355	Yes			row_36	Tuba8	tubulin, alpha 8 [Source:MGI Symbol;Acc:MGI:1858225]	12380	-0.709387	-0.122317	Yes
row_37	Ccdc8	coiled-coil domain containing 8 [Source:MGI Symbol;Acc:MGI:3612184]	14041	-0.585403	-0.106255	Yes			row_37	Tubd1	tubulin, delta 1 [Source:MGI Symbol;Acc:MGI:1891826]	12508	-0.79023	-0.0604831	Yes
row_38	Tuba3b	tubulin, alpha 3B [Source:MGI Symbol;Acc:MGI:1095408]	14463	-0.776268	-0.0595065	Yes			row_38	Tubg2	tubulin, gamma 2 [Source:MGI Symbol;Acc:MGI:2144208]	12524	-0.802365	0.0113229	Yes
row_39	Tubg2	tubulin, gamma 2 [Source:MGI Symbol;Acc:MGI:2144208]	14540	-0.849163	0.0176805	Yes
